# Upregulated PD-1 Signaling is an Important Antagonist to Glomerular Health in Aged Kidneys

**DOI:** 10.1101/2021.10.26.466006

**Authors:** Jeffrey W. Pippin, Natalya Kaverina, Yuliang Wang, Diana G. Eng, Yuting Zeng, Uyen Tran, Carol J. Loretz, Anthony Chang, Christopher O’Connor, Markus Bitzer, Oliver Wessely, Stuart J. Shankland

## Abstract

Kidney aging and its contribution to disease and its underlying mechanisms are not well understood. With an aging population, kidney health becomes an important medical and socioeconomic factor. We previously showed that podocytes isolated from aged mice exhibit increased expression of Programed Cell Death Protein 1 (PD-1) surface receptor and its two ligands (PD-L1, PD-L2). *PDCD1* transcript increases with age in micro-dissected human glomeruli, which correlates with lower eGFR, and higher segmental glomerulosclerosis and vascular arterial intima to lumen ratio. *In vitro* studies in podocytes demonstrate a critical role for PD-1 signaling in cell survival and induction of a Senescence-Associated Secretory Phenotype (SASP). To prove PD-1 signaling is critical to podocyte aging, aged mice were injected with anti-PD-1 antibody (aPD-1ab). Treatment significantly improved the aging phenotype in both kidney and liver. In the glomerulus, it increased the life-span of podocytes, but not parietal epithelial, mesangial or endothelial cells. Transcriptomic and immunohistochemistry studies demonstrate that anti-PD-1 treatment improved the health-span of podocytes. It restored the expression of canonical podocyte genes, transcription factors and gene regulatory networks, increased cellular metabolism signatures and lessened SASPs. These results suggest a critical contribution for increased PD-1 signaling towards both kidney and liver aging.
