## Supplementary material for "Upregulated PD-1 Signaling is an Important Antagonist to Glomerular Health in Aged Kidneys": Hallmark Pathways

### Sheet: Down Aged PD1 vs Young
pathways	pvals	fdr
HALLMARK_EPITHELIAL_MESENCHYMAL_TRANSITION	4.8467e-05	0.00242335
HALLMARK_UV_RESPONSE_DN	0.000116335	0.00290838
HALLMARK_MITOTIC_SPINDLE	0.00440369	0.0550461
HALLMARK_WNT_BETA_CATENIN_SIGNALING	0.00375823	0.0550461
HALLMARK_MYOGENESIS	0.00969669	0.0969669
HALLMARK_KRAS_SIGNALING_UP	0.0116541	0.0971171
HALLMARK_IL2_STAT5_SIGNALING	0.0145185	0.103704
HALLMARK_COMPLEMENT	0.0207808	0.12988
HALLMARK_ANGIOGENESIS	0.042207	0.234483
HALLMARK_ESTROGEN_RESPONSE_EARLY	0.0611093	0.305546
HALLMARK_NOTCH_SIGNALING	0.118938	0.540625
HALLMARK_HEDGEHOG_SIGNALING	0.145703	0.607095
HALLMARK_IL6_JAK_STAT3_SIGNALING	0.209041	0.804005
HALLMARK_APICAL_SURFACE	0.24555	0.849816
HALLMARK_PANCREAS_BETA_CELLS	0.254945	0.849816
HALLMARK_TGF_BETA_SIGNALING	0.342023	0.865031
HALLMARK_G2M_CHECKPOINT	0.346013	0.865031
HALLMARK_ANDROGEN_RESPONSE	0.297373	0.865031
HALLMARK_COAGULATION	0.340985	0.865031
HALLMARK_KRAS_SIGNALING_DN	0.3375	0.865031
HALLMARK_APICAL_JUNCTION	0.416639	0.973944
HALLMARK_INFLAMMATORY_RESPONSE	0.428536	0.973944
HALLMARK_ADIPOGENESIS	0.469928	0.976598
HALLMARK_ESTROGEN_RESPONSE_LATE	0.515143	0.976598
HALLMARK_PROTEIN_SECRETION	0.510464	0.976598
HALLMARK_FATTY_ACID_METABOLISM	0.500414	0.976598
HALLMARK_ALLOGRAFT_REJECTION	0.527363	0.976598
HALLMARK_TNFA_SIGNALING_VIA_NFKB	0.982741	1
HALLMARK_HYPOXIA	0.845908	1
HALLMARK_CHOLESTEROL_HOMEOSTASIS	0.749326	1
HALLMARK_DNA_REPAIR	0.971267	1
HALLMARK_APOPTOSIS	0.711755	1
HALLMARK_INTERFERON_ALPHA_RESPONSE	1	1
HALLMARK_INTERFERON_GAMMA_RESPONSE	0.58076	1
HALLMARK_UNFOLDED_PROTEIN_RESPONSE	1	1
HALLMARK_PI3K_AKT_MTOR_SIGNALING	0.753628	1
HALLMARK_MTORC1_SIGNALING	1	1
HALLMARK_E2F_TARGETS	0.999573	1
HALLMARK_MYC_TARGETS_V1	1	1
HALLMARK_MYC_TARGETS_V2	1	1
HALLMARK_XENOBIOTIC_METABOLISM	0.973465	1
HALLMARK_OXIDATIVE_PHOSPHORYLATION	1	1
HALLMARK_GLYCOLYSIS	0.855615	1
HALLMARK_REACTIVE_OXIGEN_SPECIES_PATHWAY	1	1
HALLMARK_P53_PATHWAY	0.751113	1
HALLMARK_UV_RESPONSE_UP	0.817885	1
HALLMARK_HEME_METABOLISM	0.99302	1
HALLMARK_BILE_ACID_METABOLISM	0.984228	1
HALLMARK_PEROXISOME	1	1
HALLMARK_SPERMATOGENESIS	0.889791	1

### Sheet: Down Aged PD1 vs Aged Control
pathways	pvals	FDR
HALLMARK_ALLOGRAFT_REJECTION	7.81918e-22	3.90959e-20
HALLMARK_G2M_CHECKPOINT	2.00774e-17	5.01936e-16
HALLMARK_MITOTIC_SPINDLE	2.09006e-14	3.48343e-13
HALLMARK_INTERFERON_GAMMA_RESPONSE	3.97894e-14	4.97367e-13
HALLMARK_INFLAMMATORY_RESPONSE	7.54084e-13	7.54084e-12
HALLMARK_KRAS_SIGNALING_UP	1.96872e-10	1.6406e-09
HALLMARK_INTERFERON_ALPHA_RESPONSE	2.8751e-09	2.05364e-08
HALLMARK_COMPLEMENT	7.75384e-08	4.84615e-07
HALLMARK_IL6_JAK_STAT3_SIGNALING	5.23298e-07	2.90721e-06
HALLMARK_E2F_TARGETS	2.00108e-05	0.000100054
HALLMARK_IL2_STAT5_SIGNALING	0.00112037	0.00509259
HALLMARK_EPITHELIAL_MESENCHYMAL_TRANSITION	0.0113907	0.0474613
HALLMARK_APICAL_JUNCTION	0.0173887	0.0668797
HALLMARK_APOPTOSIS	0.0299172	0.106847
HALLMARK_COAGULATION	0.0446256	0.148752
HALLMARK_ESTROGEN_RESPONSE_LATE	0.0703216	0.219755
HALLMARK_HEDGEHOG_SIGNALING	0.12048	0.354353
HALLMARK_UV_RESPONSE_DN	0.180329	0.500913
HALLMARK_PI3K_AKT_MTOR_SIGNALING	0.212737	0.559834
HALLMARK_TNFA_SIGNALING_VIA_NFKB	0.226377	0.560556
HALLMARK_APICAL_SURFACE	0.235433	0.560556
HALLMARK_P53_PATHWAY	0.285232	0.648255
HALLMARK_PANCREAS_BETA_CELLS	0.344332	0.748547
HALLMARK_TGF_BETA_SIGNALING	0.366878	0.764328
HALLMARK_BILE_ACID_METABOLISM	0.385255	0.77051
HALLMARK_ADIPOGENESIS	0.424699	0.777655
HALLMARK_REACTIVE_OXIGEN_SPECIES_PATHWAY	0.44046	0.777655
HALLMARK_PEROXISOME	0.45104	0.777655
HALLMARK_SPERMATOGENESIS	0.45104	0.777655
HALLMARK_HYPOXIA	0.490359	0.814552
HALLMARK_GLYCOLYSIS	0.505022	0.814552
HALLMARK_MYOGENESIS	0.567602	0.860002
HALLMARK_MTORC1_SIGNALING	0.562369	0.860002
HALLMARK_ANDROGEN_RESPONSE	0.619711	0.911339
HALLMARK_WNT_BETA_CATENIN_SIGNALING	0.667199	0.953141
HALLMARK_CHOLESTEROL_HOMEOSTASIS	0.760305	0.999832
HALLMARK_NOTCH_SIGNALING	0.832421	0.999832
HALLMARK_ESTROGEN_RESPONSE_EARLY	0.747873	0.999832
HALLMARK_PROTEIN_SECRETION	0.805929	0.999832
HALLMARK_MYC_TARGETS_V2	0.855905	0.999832
HALLMARK_UV_RESPONSE_UP	0.72596	0.999832
HALLMARK_ANGIOGENESIS	0.859856	0.999832
HALLMARK_HEME_METABOLISM	0.798623	0.999832
HALLMARK_DNA_REPAIR	0.999703	0.99999
HALLMARK_UNFOLDED_PROTEIN_RESPONSE	0.989574	0.99999
HALLMARK_MYC_TARGETS_V1	0.999899	0.99999
HALLMARK_XENOBIOTIC_METABOLISM	0.89476	0.99999
HALLMARK_FATTY_ACID_METABOLISM	0.999805	0.99999
HALLMARK_OXIDATIVE_PHOSPHORYLATION	0.99999	0.99999
HALLMARK_KRAS_SIGNALING_DN	0.958168	0.99999

### Sheet: Down Aged control vs Young
pathways	pvals	fdr
HALLMARK_FATTY_ACID_METABOLISM	1.98809e-29	9.94046e-28
HALLMARK_ADIPOGENESIS	2.18438e-21	5.46095e-20
HALLMARK_BILE_ACID_METABOLISM	6.03489e-20	1.00581e-18
HALLMARK_XENOBIOTIC_METABOLISM	3.21385e-19	4.01732e-18
HALLMARK_OXIDATIVE_PHOSPHORYLATION	3.8153e-18	3.8153e-17
HALLMARK_ESTROGEN_RESPONSE_LATE	3.34929e-08	2.79107e-07
HALLMARK_GLYCOLYSIS	1.55207e-07	1.10862e-06
HALLMARK_ESTROGEN_RESPONSE_EARLY	4.09343e-07	2.51952e-06
HALLMARK_PEROXISOME	4.53513e-07	2.51952e-06
HALLMARK_CHOLESTEROL_HOMEOSTASIS	5.7411e-05	0.000287055
HALLMARK_HYPOXIA	0.000269384	0.00116302
HALLMARK_COAGULATION	0.000279125	0.00116302
HALLMARK_EPITHELIAL_MESENCHYMAL_TRANSITION	0.00147427	0.00567027
HALLMARK_UV_RESPONSE_DN	0.00265378	0.0094778
HALLMARK_MYOGENESIS	0.00318967	0.0106322
HALLMARK_HEME_METABOLISM	0.00640581	0.0200181
HALLMARK_IL2_STAT5_SIGNALING	0.0142125	0.0418013
HALLMARK_REACTIVE_OXIGEN_SPECIES_PATHWAY	0.01933	0.0536943
HALLMARK_MTORC1_SIGNALING	0.0232865	0.0612803
HALLMARK_PANCREAS_BETA_CELLS	0.0426955	0.106739
HALLMARK_KRAS_SIGNALING_DN	0.0529275	0.126018
HALLMARK_ANDROGEN_RESPONSE	0.0678641	0.154237
HALLMARK_SPERMATOGENESIS	0.174534	0.379422
HALLMARK_APICAL_SURFACE	0.225134	0.469029
HALLMARK_COMPLEMENT	0.290872	0.581745
HALLMARK_KRAS_SIGNALING_UP	0.320282	0.615928
HALLMARK_MITOTIC_SPINDLE	0.33467	0.617178
HALLMARK_HEDGEHOG_SIGNALING	0.357963	0.617178
HALLMARK_ANGIOGENESIS	0.357963	0.617178
HALLMARK_APOPTOSIS	0.398125	0.642137
HALLMARK_UV_RESPONSE_UP	0.390897	0.642137
HALLMARK_TGF_BETA_SIGNALING	0.417125	0.651757
HALLMARK_NOTCH_SIGNALING	0.490532	0.74323
HALLMARK_APICAL_JUNCTION	0.531369	0.781425
HALLMARK_PROTEIN_SECRETION	0.548132	0.783046
HALLMARK_P53_PATHWAY	0.604431	0.839487
HALLMARK_WNT_BETA_CATENIN_SIGNALING	0.676488	0.914173
HALLMARK_TNFA_SIGNALING_VIA_NFKB	0.999978	1
HALLMARK_IL6_JAK_STAT3_SIGNALING	0.996899	1
HALLMARK_DNA_REPAIR	0.999735	1
HALLMARK_G2M_CHECKPOINT	0.999996	1
HALLMARK_INTERFERON_ALPHA_RESPONSE	0.998316	1
HALLMARK_INTERFERON_GAMMA_RESPONSE	0.999989	1
HALLMARK_UNFOLDED_PROTEIN_RESPONSE	0.952421	1
HALLMARK_PI3K_AKT_MTOR_SIGNALING	0.979839	1
HALLMARK_E2F_TARGETS	1	1
HALLMARK_MYC_TARGETS_V1	0.999949	1
HALLMARK_MYC_TARGETS_V2	0.915974	1
HALLMARK_INFLAMMATORY_RESPONSE	0.995808	1
HALLMARK_ALLOGRAFT_REJECTION	1	1

### Sheet: UP Aged PD1 vs Young
pathways	pvals	fdr
HALLMARK_OXIDATIVE_PHOSPHORYLATION	1.8122e-14	9.06098e-13
HALLMARK_ADIPOGENESIS	2.37795e-07	5.94486e-06
HALLMARK_P53_PATHWAY	3.15892e-06	5.26486e-05
HALLMARK_CHOLESTEROL_HOMEOSTASIS	1.00372e-05	0.000125465
HALLMARK_TNFA_SIGNALING_VIA_NFKB	1.69044e-05	0.000169044
HALLMARK_MYC_TARGETS_V1	6.99785e-05	0.000583154
HALLMARK_EPITHELIAL_MESENCHYMAL_TRANSITION	0.00113697	0.00812125
HALLMARK_COMPLEMENT	0.00168748	0.0105467
HALLMARK_ANGIOGENESIS	0.0043333	0.0240739
HALLMARK_INFLAMMATORY_RESPONSE	0.00663367	0.0331684
HALLMARK_DNA_REPAIR	0.0124771	0.051988
HALLMARK_HEME_METABOLISM	0.0121002	0.051988
HALLMARK_UV_RESPONSE_UP	0.0179931	0.0692043
HALLMARK_MTORC1_SIGNALING	0.0223888	0.07996
HALLMARK_ALLOGRAFT_REJECTION	0.0261341	0.0871136
HALLMARK_XENOBIOTIC_METABOLISM	0.0312361	0.0976129
HALLMARK_IL2_STAT5_SIGNALING	0.0382495	0.112499
HALLMARK_ESTROGEN_RESPONSE_LATE	0.0530515	0.147365
HALLMARK_APOPTOSIS	0.0569573	0.149888
HALLMARK_KRAS_SIGNALING_UP	0.0676456	0.169114
HALLMARK_GLYCOLYSIS	0.0779497	0.185594
HALLMARK_FATTY_ACID_METABOLISM	0.0960026	0.218188
HALLMARK_MYC_TARGETS_V2	0.115666	0.251448
HALLMARK_HYPOXIA	0.136111	0.283565
HALLMARK_UNFOLDED_PROTEIN_RESPONSE	0.147464	0.29164
HALLMARK_REACTIVE_OXIGEN_SPECIES_PATHWAY	0.151653	0.29164
HALLMARK_PANCREAS_BETA_CELLS	0.191075	0.353843
HALLMARK_COAGULATION	0.199135	0.355598
HALLMARK_PI3K_AKT_MTOR_SIGNALING	0.218924	0.377455
HALLMARK_ESTROGEN_RESPONSE_EARLY	0.249629	0.416049
HALLMARK_IL6_JAK_STAT3_SIGNALING	0.262826	0.423913
HALLMARK_PROTEIN_SECRETION	0.36457	0.569641
HALLMARK_G2M_CHECKPOINT	0.431698	0.63485
HALLMARK_BILE_ACID_METABOLISM	0.430093	0.63485
HALLMARK_ANDROGEN_RESPONSE	0.578157	0.825938
HALLMARK_PEROXISOME	0.599763	0.833004
HALLMARK_MYOGENESIS	0.675879	0.889315
HALLMARK_UV_RESPONSE_DN	0.662269	0.889315
HALLMARK_APICAL_JUNCTION	0.699297	0.896535
HALLMARK_WNT_BETA_CATENIN_SIGNALING	0.720467	0.900584
HALLMARK_INTERFERON_ALPHA_RESPONSE	0.773675	0.921041
HALLMARK_APICAL_SURFACE	0.762652	0.921041
HALLMARK_TGF_BETA_SIGNALING	0.823211	0.935467
HALLMARK_SPERMATOGENESIS	0.813947	0.935467
HALLMARK_INTERFERON_GAMMA_RESPONSE	0.846285	0.940317
HALLMARK_E2F_TARGETS	0.873694	0.949667
HALLMARK_MITOTIC_SPINDLE	0.953267	0.992987
HALLMARK_KRAS_SIGNALING_DN	0.949482	0.992987
HALLMARK_NOTCH_SIGNALING	1	1
HALLMARK_HEDGEHOG_SIGNALING	1	1

### Sheet: UP Aged PD1 vs Aged Control
pathways	pvals	fdr
HALLMARK_OXIDATIVE_PHOSPHORYLATION	2.64271e-81	1.32136e-79
HALLMARK_ADIPOGENESIS	3.44744e-25	8.61861e-24
HALLMARK_FATTY_ACID_METABOLISM	4.7603e-21	7.93383e-20
HALLMARK_XENOBIOTIC_METABOLISM	4.61521e-12	5.76901e-11
HALLMARK_GLYCOLYSIS	1.96915e-08	1.96915e-07
HALLMARK_REACTIVE_OXIGEN_SPECIES_PATHWAY	4.85531e-08	4.0461e-07
HALLMARK_BILE_ACID_METABOLISM	8.68465e-08	6.20332e-07
HALLMARK_HYPOXIA	0.00020703	0.00129394
HALLMARK_CHOLESTEROL_HOMEOSTASIS	0.000380018	0.00211121
HALLMARK_UV_RESPONSE_UP	0.000535939	0.00243609
HALLMARK_PEROXISOME	0.000507666	0.00243609
HALLMARK_MTORC1_SIGNALING	0.00107354	0.00447309
HALLMARK_ESTROGEN_RESPONSE_LATE	0.00156331	0.00601274
HALLMARK_HEME_METABOLISM	0.00202505	0.00723234
HALLMARK_COAGULATION	0.0130947	0.0436491
HALLMARK_ESTROGEN_RESPONSE_EARLY	0.0640727	0.200227
HALLMARK_ANDROGEN_RESPONSE	0.155387	0.457019
HALLMARK_IL2_STAT5_SIGNALING	0.187981	0.52217
HALLMARK_APOPTOSIS	0.198913	0.523454
HALLMARK_MYC_TARGETS_V1	0.242898	0.607245
HALLMARK_P53_PATHWAY	0.292315	0.664351
HALLMARK_SPERMATOGENESIS	0.291813	0.664351
HALLMARK_MYC_TARGETS_V2	0.305968	0.665149
HALLMARK_MYOGENESIS	0.476788	0.993309
HALLMARK_TNFA_SIGNALING_VIA_NFKB	0.908237	1
HALLMARK_MITOTIC_SPINDLE	0.915416	1
HALLMARK_WNT_BETA_CATENIN_SIGNALING	0.567098	1
HALLMARK_TGF_BETA_SIGNALING	1	1
HALLMARK_IL6_JAK_STAT3_SIGNALING	0.980959	1
HALLMARK_DNA_REPAIR	0.898578	1
HALLMARK_G2M_CHECKPOINT	0.999285	1
HALLMARK_NOTCH_SIGNALING	1	1
HALLMARK_PROTEIN_SECRETION	0.678075	1
HALLMARK_INTERFERON_ALPHA_RESPONSE	0.986547	1
HALLMARK_INTERFERON_GAMMA_RESPONSE	0.999887	1
HALLMARK_APICAL_JUNCTION	0.940368	1
HALLMARK_APICAL_SURFACE	0.620631	1
HALLMARK_HEDGEHOG_SIGNALING	0.804458	1
HALLMARK_COMPLEMENT	0.991609	1
HALLMARK_UNFOLDED_PROTEIN_RESPONSE	0.972815	1
HALLMARK_PI3K_AKT_MTOR_SIGNALING	0.862061	1
HALLMARK_E2F_TARGETS	0.999935	1
HALLMARK_EPITHELIAL_MESENCHYMAL_TRANSITION	0.679116	1
HALLMARK_INFLAMMATORY_RESPONSE	0.999881	1
HALLMARK_UV_RESPONSE_DN	0.907613	1
HALLMARK_ANGIOGENESIS	0.804458	1
HALLMARK_ALLOGRAFT_REJECTION	0.998321	1
HALLMARK_KRAS_SIGNALING_UP	0.503925	1
HALLMARK_KRAS_SIGNALING_DN	0.645461	1
HALLMARK_PANCREAS_BETA_CELLS	1	1

### Sheet: UP Aged Control vs Young
pathways	pvals	fdr
HALLMARK_ALLOGRAFT_REJECTION	2.29558e-29	1.14779e-27
HALLMARK_INTERFERON_GAMMA_RESPONSE	8.31997e-27	2.07999e-25
HALLMARK_INFLAMMATORY_RESPONSE	7.9043e-23	1.31738e-21
HALLMARK_INTERFERON_ALPHA_RESPONSE	4.89515e-18	6.11893e-17
HALLMARK_E2F_TARGETS	6.30681e-14	6.30681e-13
HALLMARK_G2M_CHECKPOINT	2.85217e-12	2.37681e-11
HALLMARK_IL6_JAK_STAT3_SIGNALING	6.67612e-12	4.76866e-11
HALLMARK_COMPLEMENT	5.49098e-11	3.43186e-10
HALLMARK_KRAS_SIGNALING_UP	2.40822e-07	1.3379e-06
HALLMARK_TNFA_SIGNALING_VIA_NFKB	8.86307e-07	4.43154e-06
HALLMARK_IL2_STAT5_SIGNALING	2.25647e-06	1.02567e-05
HALLMARK_APOPTOSIS	5.10303e-05	0.000212626
HALLMARK_APICAL_JUNCTION	0.000380016	0.0014616
HALLMARK_PI3K_AKT_MTOR_SIGNALING	0.000520991	0.00186068
HALLMARK_P53_PATHWAY	0.00155454	0.00518179
HALLMARK_MITOTIC_SPINDLE	0.00171747	0.00536709
HALLMARK_EPITHELIAL_MESENCHYMAL_TRANSITION	0.00495981	0.0145877
HALLMARK_COAGULATION	0.0078264	0.02174
HALLMARK_HEDGEHOG_SIGNALING	0.0299804	0.0788959
HALLMARK_NOTCH_SIGNALING	0.123419	0.308549
HALLMARK_UV_RESPONSE_UP	0.168063	0.40015
HALLMARK_WNT_BETA_CATENIN_SIGNALING	0.262876	0.590343
HALLMARK_XENOBIOTIC_METABOLISM	0.271558	0.590343
HALLMARK_CHOLESTEROL_HOMEOSTASIS	0.343234	0.66105
HALLMARK_APICAL_SURFACE	0.343746	0.66105
HALLMARK_ANGIOGENESIS	0.326038	0.66105
HALLMARK_ESTROGEN_RESPONSE_LATE	0.452684	0.705419
HALLMARK_MTORC1_SIGNALING	0.396192	0.705419
HALLMARK_MYC_TARGETS_V1	0.436275	0.705419
HALLMARK_MYC_TARGETS_V2	0.470431	0.705419
HALLMARK_GLYCOLYSIS	0.414124	0.705419
HALLMARK_BILE_ACID_METABOLISM	0.464852	0.705419
HALLMARK_SPERMATOGENESIS	0.44826	0.705419
HALLMARK_PANCREAS_BETA_CELLS	0.479685	0.705419
HALLMARK_REACTIVE_OXIGEN_SPECIES_PATHWAY	0.507949	0.725641
HALLMARK_TGF_BETA_SIGNALING	0.546562	0.750145
HALLMARK_DNA_REPAIR	0.555108	0.750145
HALLMARK_HYPOXIA	0.579435	0.762415
HALLMARK_ESTROGEN_RESPONSE_EARLY	0.688644	0.838123
HALLMARK_MYOGENESIS	0.674287	0.838123
HALLMARK_HEME_METABOLISM	0.683703	0.838123
HALLMARK_KRAS_SIGNALING_DN	0.704023	0.838123
HALLMARK_PEROXISOME	0.731882	0.851026
HALLMARK_UNFOLDED_PROTEIN_RESPONSE	0.881885	0.979872
HALLMARK_UV_RESPONSE_DN	0.866484	0.979872
HALLMARK_ANDROGEN_RESPONSE	0.904417	0.983061
HALLMARK_ADIPOGENESIS	0.938276	0.998166
HALLMARK_PROTEIN_SECRETION	0.995253	1
HALLMARK_FATTY_ACID_METABOLISM	0.992536	1
HALLMARK_OXIDATIVE_PHOSPHORYLATION	1	1
